# Alcohol Responsive Genes in the Neutrophils of Acute-On-Chronic Liver Failure Reveal Modulation of Intracellular Calcium, ROS, and Phagocytosis

**DOI:** 10.1101/2023.08.16.553495

**Authors:** Rohini Saha, Ditam Chakraborty, Aditya Roshan, Shalini Sharma, Tamizhini Loganathan, Shalimar, Pragyan Acharya

## Abstract

Acute-on-chronic liver failure (ACLF) is characterized by rapid depletion of hepatic reserves, innate immunity-driven pathogenesis and high short-term mortality. Elevation of neutrophil counts is associated with mortality in alcoholic-ACLF. In India, one of the most common etiologies in ACLF for both chronic and acute injury is alcohol. We used a combination of clinical transcriptomics and a novel *in vitro* laboratory model to look at gene signatures unique in alcoholic ACLF patients and study phenotypic changes upon alcohol treatment. CCL20 and IL1β were two of the top overexpressed genes in alcoholic-ACLF which were validated in the alcohol-neutrophil model, using neutrophils isolated from CLD patients (acute-on-chronic model), and healthy individual (acute model). In the alcoholic-neutrophil models, 300 mg/dL dose of ethanol for 24 hours, caused reduced ROS generation, reduced phagocytic ability and dampening of intracellular calcium reserves. We conclude that the effects of alcohol at least partially explain immune dysfunction in ACLF such as dampening of ROS and phagocytosis in neutrophils while retaining inflammatory roles such as expression of CCL20 and IL1β. Systematic curation of previously published alcohol related liver tissue transcriptomic data also confirmed overlapping genes with alcoholic-ACLF circulating neutrophils. Docking of ethanol with CCL20 and IL1β showed spontaneous binding.
