## Supplementary Table S1 for "Alcohol Responsive Genes in the Neutrophils of Acute-On-Chronic Liver Failure Reveal Modulation of Intracellular Calcium, ROS, and Phagocytosis"

### Sheet: Sheet1
EntrezID	logFC	AveExpr	t	P.Value	adj.P.Val	B	Symbols	Name
6658	-3.3107	6.891	-2.5941	0.015352	0.87942	-4.5645	SOX3	SRY-box transcription factor 3
10279	-3.2109	5.5029	-2.7525	0.010616	0.87942	-4.5609	PRSS16	serine protease 16
3791	-3.1444	5.9559	-2.6981	0.012062	0.87942	-4.5621	KDR	kinase insert domain receptor
4618	-3.1109	5.4163	-2.8662	0.0081055	0.87942	-4.5582	MYF6	myogenic factor 6
6582	-3.0862	5.8024	-2.6961	0.012117	0.87942	-4.5622	SLC22A2	solute carrier family 22 member 2
149461	-2.9985	5.5204	-2.8545	0.0083358	0.87942	-4.5585	CLDN19	claudin 19
221468	-2.9965	7.3945	-2.3228	0.028249	0.87942	-4.5707	TMEM217	transmembrane protein 217
81849	-2.9901	6.9978	-2.3485	0.026696	0.87942	-4.5701	ST6GALNAC5	"ST6 N-acetylgalactosaminide alpha-2,6-sialyltransferase 5"
8747	-2.9623	6.2248	-2.1203	0.043646	0.87942	-4.5751	ADAM21	ADAM metallopeptidase domain 21
51339	-2.9082	5.9358	-2.5132	0.018468	0.87942	-4.5664	DACT1	dishevelled binding antagonist of beta catenin 1
2245	-2.878	7.353	-2.149	0.041076	0.87942	-4.5745	FGD1	"FYVE, RhoGEF and PH domain containing 1"
1103	-2.8703	6.7122	-2.8032	0.0094172	0.87942	-4.5597	CHAT	choline O-acetyltransferase
5317	-2.8193	5.1634	-2.3948	0.024095	0.87942	-4.5691	PKP1	plakophilin 1
6496	-2.8178	6.6439	-2.5092	0.018636	0.87942	-4.5665	SIX3	SIX homeobox 3
147463	-2.8036	5.3378	-2.4445	0.021565	0.87942	-4.5679	ANKRD29	ankyrin repeat domain 29
6523	-2.8026	7.3882	-2.458	0.02092	0.87942	-4.5676	SLC5A1	solute carrier family 5 member 1
114771	-2.7485	5.7036	-2.9164	0.007186	0.87942	-4.5571	PGLYRP3	peptidoglycan recognition protein 3
81870	-2.7421	4.9352	-2.6233	0.014351	0.87942	-4.5639	KRTAP9-9	keratin associated protein 9-9
140902	-2.7195	5.0934	-2.6367	0.013913	0.87942	-4.5635	R3HDML	R3H domain containing like
3906	-2.7145	4.5888	-2.5917	0.015436	0.87942	-4.5646	LALBA	lactalbumin alpha
10840	-2.7109	6.6064	-2.3883	0.024448	0.87942	-4.5692	ALDH1L1	aldehyde dehydrogenase 1 family member L1
100130717	-2.7103	5.2926	-2.7472	0.010751	0.87942	-4.561	HDHD5-AS1	HDHD5 antisense RNA 1
1290	-2.7007	5.5156	-2.0706	0.048419	0.87942	-4.5762	COL5A2	collagen type V alpha 2 chain
1909	-2.6909	5.7111	-2.2173	0.035513	0.87942	-4.573	EDNRA	endothelin receptor type A
3170	-2.6674	5.1877	-2.5313	0.017725	0.87942	-4.566	FOXA2	forkhead box A2
4237	-2.6515	6.2581	-2.5837	0.015722	0.87942	-4.5648	MFAP2	microfibril associated protein 2
145942	-2.6489	5.5235	-2.3307	0.027763	0.87942	-4.5705	TMCO5A	transmembrane and coiled-coil domains 5A
259240	-2.6326	6.746	-2.4038	0.023617	0.87942	-4.5689	WFDC9	WAP four-disulfide core domain 9
8534	-2.6059	4.9041	-2.4479	0.021401	0.87942	-4.5679	CHST1	carbohydrate sulfotransferase 1
9427	-2.5905	5.6415	-2.5626	0.016502	0.87942	-4.5652	ECEL1	endothelin converting enzyme like 1
3706	-2.5742	5.9755	-2.5289	0.017821	0.87942	-4.566	ITPKA	inositol-trisphosphate 3-kinase A
161198	-2.5725	4.8139	-2.4681	0.020451	0.87942	-4.5674	CLEC14A	C-type lectin domain containing 14A
786	-2.5674	5.3602	-2.623	0.014361	0.87942	-4.5639	CACNG1	calcium voltage-gated channel auxiliary subunit gamma 1
6010	-2.5631	4.9038	-2.5053	0.018801	0.87942	-4.5666	RHO	rhodopsin
886	-2.5509	5.4638	-2.1531	0.040723	0.87942	-4.5744	CCKAR	cholecystokinin A receptor
417	-2.5502	5.3694	-2.3522	0.02648	0.87942	-4.57	ART1	ADP-ribosyltransferase 1
149095	-2.5432	5.3864	-2.4598	0.020838	0.87942	-4.5676	DCST1	DC-STAMP domain containing 1
26998	-2.5338	5.689	-2.2063	0.036365	0.87942	-4.5732	FETUB	fetuin B
148345	-2.533	5.8435	-2.4786	0.019973	0.87942	-4.5672	C1orf127	chromosome 1 open reading frame 127
51778	-2.5318	4.4731	-2.8364	0.0087018	0.87942	-4.5589	MYOZ2	myozenin 2
5319	-2.5261	5.9544	-2.4873	0.019582	0.87942	-4.567	PLA2G1B	phospholipase A2 group IB
10568	-2.5245	4.9191	-2.1974	0.037059	0.87942	-4.5734	SLC34A2	solute carrier family 34 member 2
100861412	-2.5199	4.291	-2.8775	0.0078882	0.87942	-4.558	FSBP	fibrinogen silencer binding protein
646658	-2.5104	5.9977	-2.2906	0.030307	0.87942	-4.5714	SYNDIG1L	synapse differentiation inducing 1 like
27179	-2.4968	5.8947	-2.1427	0.041631	0.87942	-4.5746	IL36A	interleukin 36 alpha
171483	-2.4956	4.6969	-2.4294	0.022308	0.87942	-4.5683	FAM9B	family with sequence similarity 9 member B
119687	-2.4928	5.3019	-2.2138	0.035783	0.87942	-4.5731	OR51A7	olfactory receptor family 51 subfamily A member 7
5587	-2.4916	5.4657	-2.0969	0.045842	0.87942	-4.5756	PRKD1	protein kinase D1
340069	-2.4873	5.2953	-2.2769	0.031224	0.87942	-4.5717	FAM170A	family with sequence similarity 170 member A
26002	-2.4862	6.1071	-2.124	0.043304	0.87942	-4.575	MOXD1	monooxygenase DBH like 1
64377	-2.4846	8.0931	-2.5367	0.017507	0.87942	-4.5658	CHST8	carbohydrate sulfotransferase 8
2692	-2.4806	5.3294	-2.3415	0.027111	0.87942	-4.5703	GHRHR	growth hormone releasing hormone receptor
8647	-2.4758	4.7118	-2.4236	0.022596	0.87942	-4.5684	ABCB11	ATP binding cassette subfamily B member 11
128372	-2.4715	8.4015	-2.3397	0.027221	0.87942	-4.5703	OR6N1	olfactory receptor family 6 subfamily N member 1
2492	-2.4665	5.8128	-2.0885	0.04665	0.87942	-4.5758	FSHR	follicle stimulating hormone receptor
503542	-2.4638	6.9943	-2.4898	0.019472	0.87942	-4.5669	SPRN	shadow of prion protein
9436	-2.4609	5.0044	-2.4642	0.020633	0.87942	-4.5675	NCR2	natural cytotoxicity triggering receptor 2
146562	-2.4606	6.5259	-2.3189	0.028488	0.87942	-4.5708	C16orf71	chromosome 16 open reading frame 71
2249	-2.4599	4.7561	-2.2443	0.033509	0.87942	-4.5724	FGF4	fibroblast growth factor 4
3698	-2.4557	4.0063	-2.7991	0.0095092	0.87942	-4.5598	ITIH2	inter-alpha-trypsin inhibitor heavy chain 2
229	-2.4532	5.13	-2.4779	0.020004	0.87942	-4.5672	ALDOB	"aldolase, fructose-bisphosphate B"
114960	-2.4482	4.0234	-2.6637	0.013067	0.87942	-4.5629	TSGA13	testis specific 13
4761	-2.4454	5.3364	-2.1735	0.038998	0.87942	-4.574	NEUROD2	neuronal differentiation 2
220979	-2.4414	5.2384	-2.103	0.045258	0.87942	-4.5755	ZNF22-AS1	ZNF22 antisense RNA 1
100129516	-2.4397	6.7745	-2.43	0.022277	0.87942	-4.5683	LINC02012	long intergenic non-protein coding RNA 2012
83878	-2.4364	5.3347	-2.1706	0.03924	0.87942	-4.574	USHBP1	USH1 protein network component harmonin binding protein 1
84631	-2.4356	4.9177	-2.2306	0.034516	0.87942	-4.5727	SLITRK2	SLIT and NTRK like family member 2
54508	-2.4286	4.4608	-2.37	0.025458	0.87942	-4.5696	EPB41L4A-DT	EPB41L4A divergent transcript
84000	-2.4268	6.9735	-2.2741	0.031414	0.87942	-4.5718	TMPRSS13	transmembrane serine protease 13
10076	-2.4232	5.2235	-2.5292	0.017809	0.87942	-4.566	PTPRU	protein tyrosine phosphatase receptor type U
9154	-2.4145	6.1275	-2.6511	0.013457	0.87942	-4.5632	SLC28A1	solute carrier family 28 member 1
392138	-2.4115	5.0921	-2.1512	0.040885	0.87942	-4.5744	OR2A25	olfactory receptor family 2 subfamily A member 25
133584	-2.4045	5.1872	-2.394	0.024141	0.87942	-4.5691	EGFLAM	"EGF like, fibronectin type III and laminin G domains"
4286	-2.3956	4.5312	-2.5551	0.016786	0.87942	-4.5654	MITF	melanocyte inducing transcription factor
2913	-2.3929	4.7879	-2.1056	0.045011	0.87942	-4.5754	GRM3	glutamate metabotropic receptor 3
57528	-2.3803	4.8822	-2.3544	0.026353	0.87942	-4.57	KCTD16	potassium channel tetramerization domain containing 16
27019	-2.3739	5.0665	-2.2673	0.031885	0.87942	-4.5719	DNAI1	dynein axonemal intermediate chain 1
4025	-2.3697	4.7771	-2.2427	0.033623	0.87942	-4.5724	LPO	lactoperoxidase
2996	-2.3691	6.091	-2.0793	0.047549	0.87942	-4.576	GYPE	glycophorin E (MNS blood group)
9672	-2.3632	5.8609	-2.1329	0.042497	0.87942	-4.5748	SDC3	syndecan 3
203562	-2.3621	5.2772	-2.1379	0.042056	0.87942	-4.5747	TMEM31	transmembrane protein 31
1591	-2.3502	5.4981	-2.4137	0.023102	0.87942	-4.5686	CYP24A1	cytochrome P450 family 24 subfamily A member 1
388394	-2.3367	4.6537	-2.1681	0.039451	0.87942	-4.5741	RPRML	reprimo like
2915	-2.3281	5.7165	-2.2608	0.032336	0.87942	-4.572	GRM5	glutamate metabotropic receptor 5
60401	-2.3247	4.6079	-2.6256	0.014276	0.87942	-4.5638	EDA2R	ectodysplasin A2 receptor
6869	-2.3236	4.8405	-2.3982	0.023914	0.87942	-4.569	TACR1	tachykinin receptor 1
6906	-2.3232	4.9014	-2.0839	0.047101	0.87942	-4.5759	SERPINA7	serpin family A member 7
389434	-2.3164	5.3551	-2.2057	0.036413	0.87942	-4.5733	IYD	iodotyrosine deiodinase
50943	-2.3131	4.8258	-2.22	0.035307	0.87942	-4.5729	FOXP3	forkhead box P3
26074	-2.313	5.2995	-2.5911	0.015458	0.87942	-4.5646	CFAP61	cilia and flagella associated protein 61
4745	-2.3011	4.7065	-2.1806	0.038416	0.87942	-4.5738	NELL1	neural EGFL like 1
200197	-2.2892	4.689	-2.0876	0.046733	0.87942	-4.5758	TMEM51-AS1	TMEM51 antisense RNA 1
6608	-2.2773	7.2641	-2.3517	0.026509	0.87942	-4.57	SMO	"smoothened, frizzled class receptor"
2134	-2.2738	5.5269	-2.126	0.043119	0.87942	-4.575	EXTL1	exostosin like glycosyltransferase 1
624	-2.2719	4.7441	-2.5027	0.018914	0.87942	-4.5666	BDKRB2	bradykinin receptor B2
50613	-2.2699	4.8284	-2.3295	0.027834	0.87942	-4.5705	UBQLN3	ubiquilin 3
2066	-2.2677	4.5503	-2.1752	0.038856	0.87942	-4.5739	ERBB4	erb-b2 receptor tyrosine kinase 4
7827	-2.2611	9.0825	-2.2062	0.036372	0.87942	-4.5732	NPHS2	"NPHS2 stomatin family member, podocin"
4919	-2.2566	5.1539	-2.2048	0.036483	0.87942	-4.5733	ROR1	receptor tyrosine kinase like orphan receptor 1
2523	-2.2548	4.8787	-2.5983	0.015203	0.87942	-4.5644	FUT1	fucosyltransferase 1 (H blood group)
55908	-2.2511	4.4973	-2.0961	0.045916	0.87942	-4.5756	ANGPTL8	angiopoietin like 8
116039	-2.2489	6.1883	-2.3161	0.028664	0.87942	-4.5708	OSR2	odd-skipped related transciption factor 2
10911	-2.2473	5.1908	-2.3097	0.02907	0.87942	-4.571	UTS2	urotensin 2
4130	-2.246	5.2683	-2.2398	0.033834	0.87942	-4.5725	MAP1A	microtubule associated protein 1A
56098	-2.2422	5.2405	-2.2165	0.035577	0.87942	-4.573	PCDHGC4	"protocadherin gamma subfamily C, 4"
137797	-2.2355	5.0533	-2.2214	0.035205	0.87942	-4.5729	LYPD2	LY6/PLAUR domain containing 2
26692	-2.2235	4.1691	-2.3211	0.028355	0.87942	-4.5707	OR2W1	olfactory receptor family 2 subfamily W member 1
9132	-2.2233	5.2168	-2.1248	0.043233	0.87942	-4.575	KCNQ4	potassium voltage-gated channel subfamily Q member 4
10877	-2.2182	4.4987	-2.4379	0.021886	0.87942	-4.5681	CFHR4	complement factor H related 4
222611	-2.2166	4.0501	-2.3582	0.026129	0.87942	-4.5699	ADGRF2	adhesion G protein-coupled receptor F2
57016	-2.2149	4.0556	-2.4022	0.023703	0.87942	-4.5689	AKR1B10	aldo-keto reductase family 1 member B10
8541	-2.2046	4.7319	-2.1311	0.042663	0.87942	-4.5749	PPFIA3	PTPRF interacting protein alpha 3
1807	-2.2032	3.7234	-2.4637	0.020652	0.87942	-4.5675	DPYS	dihydropyrimidinase
1001	-2.2028	6.419	-2.1898	0.03767	0.87942	-4.5736	CDH3	cadherin 3
337	-2.1941	4.4632	-2.4024	0.023694	0.87942	-4.5689	APOA4	apolipoprotein A4
2302	-2.1932	4.9648	-2.2534	0.032858	0.87942	-4.5722	FOXJ1	forkhead box J1
5136	-2.181	4.5107	-2.4679	0.02046	0.87942	-4.5674	PDE1A	phosphodiesterase 1A
284353	-2.18	4.4316	-2.4352	0.022019	0.87942	-4.5681	NKPD1	NTPase KAP family P-loop domain containing 1
735	-2.1768	4.9543	-2.1589	0.040223	0.87942	-4.5743	C9	complement C9
6785	-2.1731	4.6863	-2.0834	0.047144	0.87942	-4.5759	ELOVL4	ELOVL fatty acid elongase 4
51715	-2.1703	4.6808	-2.2462	0.033372	0.87942	-4.5724	RAB23	"RAB23, member RAS oncogene family"
133688	-2.1668	6.5519	-2.1112	0.044486	0.87942	-4.5753	UGT3A1	UDP glycosyltransferase family 3 member A1
51327	-2.1659	6.2815	-2.6447	0.013659	0.87942	-4.5634	AHSP	alpha hemoglobin stabilizing protein
9620	-2.155	5.2488	-2.5659	0.016378	0.87942	-4.5652	CELSR1	cadherin EGF LAG seven-pass G-type receptor 1
125981	-2.1526	6.4707	-2.3953	0.024067	0.87942	-4.569	ACER1	alkaline ceramidase 1
3909	-2.1506	4.4424	-2.2121	0.035911	0.87942	-4.5731	LAMA3	laminin subunit alpha 3
81492	-2.1409	4.9988	-2.3495	0.026635	0.87942	-4.5701	RSPH6A	radial spoke head 6 homolog A
49	-2.1262	6.8341	-2.252	0.032954	0.87942	-4.5722	ACR	acrosin
51378	-2.1256	5.6502	-2.3296	0.027829	0.87942	-4.5705	ANGPT4	angiopoietin 4
29991	-2.1199	3.2374	-2.4949	0.019251	0.87942	-4.5668	OBP2A	odorant binding protein 2A
10648	-2.1181	3.5296	-2.4613	0.020768	0.87942	-4.5676	SCGB1D1	secretoglobin family 1D member 1
212	-2.1132	10.042	-2.2608	0.032334	0.87942	-4.572	ALAS2	5'-aminolevulinate synthase 2
3743	-2.109	4.4129	-2.1706	0.039237	0.87942	-4.574	KCNA7	potassium voltage-gated channel subfamily A member 7
3487	-2.107	4.059	-2.0937	0.046145	0.87942	-4.5757	IGFBP4	insulin like growth factor binding protein 4
844	-2.104	9.2352	-2.2505	0.033066	0.87942	-4.5723	CASQ1	calsequestrin 1
4990	-2.097	4.4581	-2.1731	0.039031	0.87942	-4.574	SIX6	SIX homeobox 6
27165	-2.0935	4.2868	-2.1206	0.043614	0.87942	-4.5751	GLS2	glutaminase 2
64109	-2.0931	5.962	-2.391	0.024298	0.87942	-4.5691	CRLF2	cytokine receptor like factor 2
55304	-2.093	4.2963	-2.1614	0.040012	0.87942	-4.5742	SPTLC3	serine palmitoyltransferase long chain base subunit 3
349196	-2.0872	5.3366	-2.0708	0.048402	0.87942	-4.5762	LINC00965	long intergenic non-protein coding RNA 965
8788	-2.0836	5.1328	-2.089	0.046599	0.87942	-4.5758	DLK1	delta like non-canonical Notch ligand 1
29018	-2.0807	3.2486	-2.6864	0.012396	0.87942	-4.5624	FOXN3-AS2	FOXN3 antisense RNA 2
100506742	-2.0738	3.8525	-2.2225	0.035121	0.87942	-4.5729	CASP12	caspase 12 (gene/pseudogene)
149708	-2.0689	5.1685	-2.21	0.036074	0.87942	-4.5732	WFDC5	WAP four-disulfide core domain 5
5754	-2.0686	6.799	-2.1939	0.03734	0.87942	-4.5735	PTK7	protein tyrosine kinase 7 (inactive)
85461	-2.049	4.3133	-2.1148	0.04415	0.87942	-4.5752	TANC1	"tetratricopeptide repeat, ankyrin repeat and coiled-coil containing 1"
91734	-2.0483	4.846	-2.1758	0.038807	0.87942	-4.5739	IDI2	isopentenyl-diphosphate delta isomerase 2
2118	-2.0472	4.4613	-2.165	0.039714	0.87942	-4.5741	ETV4	ETS variant transcription factor 4
10551	-2.0444	4.9753	-2.1056	0.045011	0.87942	-4.5754	AGR2	"anterior gradient 2, protein disulphide isomerase family member"
254042	-2.0355	4.4661	-2.0685	0.04863	0.87942	-4.5762	METAP1D	"methionyl aminopeptidase type 1D, mitochondrial"
56125	-2.035	5.447	-2.0698	0.048497	0.87942	-4.5762	PCDHB11	protocadherin beta 11
3234	-2.0319	3.0887	-2.6248	0.0143	0.87942	-4.5638	HOXD8	homeobox D8
84985	-2.0284	4.7966	-2.2124	0.035887	0.87942	-4.5731	FAM83A	family with sequence similarity 83 member A
2324	-2.0281	5.7175	-2.1249	0.043219	0.87942	-4.575	FLT4	fms related receptor tyrosine kinase 4
10344	-2.026	3.6615	-2.213	0.035846	0.87942	-4.5731	CCL26	C-C motif chemokine ligand 26
4862	-2.0234	5.1471	-2.1719	0.039129	0.87942	-4.574	NPAS2	neuronal PAS domain protein 2
4241	-2.0216	4.7403	-2.179	0.038544	0.87942	-4.5738	MELTF	melanotransferrin
9615	-2.0216	4.0155	-2.1052	0.045046	0.87942	-4.5754	GDA	guanine deaminase
8601	-2.0212	4.4099	-2.1433	0.041576	0.87942	-4.5746	RGS20	regulator of G protein signaling 20
127845	-2.015	4.6061	-2.2184	0.035431	0.87942	-4.573	GOLT1A	golgi transport 1A
132243	-2.0115	5.34	-2.1022	0.045327	0.87942	-4.5755	H1-8	H1.8 linker histone
4342	-2.0107	10.225	-2.1974	0.037064	0.87942	-4.5734	MOS	"MOS proto-oncogene, serine/threonine kinase"
59351	-1.9949	6.4487	-2.1001	0.045529	0.87942	-4.5755	PBOV1	prostate and breast cancer overexpressed 1
129852	-1.9906	3.7063	-2.218	0.035459	0.87942	-4.573	C2orf73	chromosome 2 open reading frame 73
2115	-1.9895	4.1592	-2.2981	0.029813	0.87942	-4.5712	ETV1	ETS variant transcription factor 1
7221	-1.9866	5.5479	-2.1871	0.037884	0.87942	-4.5737	TRPC2	transient receptor potential cation channel subfamily C member 2 (pseudogene)
23305	-1.9773	5.4983	-2.1056	0.04501	0.87942	-4.5754	ACSL6	acyl-CoA synthetase long chain family member 6
84258	-1.9704	7.196	-2.1628	0.039894	0.87942	-4.5742	SYT3	synaptotagmin 3
5207	-1.9704	4.6096	-2.1556	0.040508	0.87942	-4.5743	PFKFB1	"6-phosphofructo-2-kinase/fructose-2,6-biphosphatase 1"
51200	-1.9691	3.7866	-2.292	0.030212	0.87942	-4.5714	CPA4	carboxypeptidase A4
3202	-1.9671	6.6614	-2.5083	0.018676	0.87942	-4.5665	HOXA5	homeobox A5
25959	-1.9628	6.8019	-2.3682	0.025561	0.87942	-4.5697	KANK2	KN motif and ankyrin repeat domains 2
8991	-1.9611	5.3519	-2.1032	0.045241	0.87942	-4.5755	SELENBP1	selenium binding protein 1
5539	-1.9518	7.3627	-2.0578	0.049726	0.87942	-4.5765	PPY	pancreatic polypeptide
55025	-1.9421	4.6545	-2.2503	0.03308	0.87942	-4.5723	FLJ20712	uncharacterized FLJ20712
401236	-1.9383	3.8118	-2.1257	0.043153	0.87942	-4.575	STMND1	stathmin domain containing 1
55620	-1.934	5.4681	-2.1884	0.037778	0.87942	-4.5736	STAP2	signal transducing adaptor family member 2
2532	-1.9305	3.447	-2.2522	0.032942	0.87942	-4.5722	ACKR1	atypical chemokine receptor 1 (Duffy blood group)
9390	-1.9278	7.3751	-2.3272	0.027976	0.87942	-4.5706	SLC22A13	solute carrier family 22 member 13
1849	-1.9244	4.3458	-2.391	0.024302	0.87942	-4.5691	DUSP7	dual specificity phosphatase 7
146336	-1.9229	4.2386	-2.1577	0.040328	0.87942	-4.5743	SSTR5-AS1	SSTR5 antisense RNA 1
10675	-1.9223	2.8712	-2.4914	0.019405	0.87942	-4.5669	CSPG5	chondroitin sulfate proteoglycan 5
1946	-1.9198	4.9575	-2.2231	0.035076	0.87942	-4.5729	EFNA5	ephrin A5
257	-1.9166	6.1869	-2.213	0.035844	0.87942	-4.5731	ALX3	ALX homeobox 3
167681	-1.8959	3.3354	-2.2613	0.032299	0.87942	-4.572	PRSS35	serine protease 35
2994	-1.8938	5.291	-2.1048	0.045082	0.87942	-4.5754	GYPB	glycophorin B (MNS blood group)
399694	-1.8908	3.0022	-2.386	0.024574	0.87942	-4.5693	SHC4	SHC adaptor protein 4
1761	-1.8853	3.876	-2.103	0.045255	0.87942	-4.5755	DMRT1	doublesex and mab-3 related transcription factor 1
6571	-1.8845	6.2221	-2.3932	0.024181	0.87942	-4.5691	SLC18A2	solute carrier family 18 member A2
151531	-1.8829	4.0878	-2.2205	0.035271	0.87942	-4.5729	UPP2	uridine phosphorylase 2
83983	-1.8744	5.0825	-2.0754	0.047935	0.87942	-4.5761	TSSK6	testis specific serine kinase 6
6640	-1.871	4.0924	-2.1297	0.042785	0.87942	-4.5749	SNTA1	syntrophin alpha 1
286319	-1.861	3.725	-2.2156	0.035648	0.87942	-4.573	TUSC1	tumor suppressor candidate 1
6017	-1.8607	6.2442	-2.1179	0.04386	0.87942	-4.5752	RLBP1	retinaldehyde binding protein 1
79742	-1.8607	4.6573	-2.057	0.049807	0.87942	-4.5765	DIPK2B	divergent protein kinase domain 2B
79160	-1.8578	4.2061	-2.2917	0.030234	0.87942	-4.5714	LINC01711	long intergenic non-protein coding RNA 1711
26279	-1.8435	6.4178	-2.0693	0.048555	0.87942	-4.5762	PLA2G2D	phospholipase A2 group IID
115560	-1.8434	3.2403	-2.497	0.019159	0.87942	-4.5667	ZNF501	zinc finger protein 501
29947	-1.8333	3.08	-2.1861	0.037964	0.87942	-4.5737	DNMT3L	DNA methyltransferase 3 like
23581	-1.829	5.1674	-2.0999	0.045554	0.87942	-4.5756	CASP14	caspase 14
54474	-1.8274	4.0006	-2.0591	0.049593	0.87942	-4.5764	KRT20	keratin 20
196472	-1.8181	3.8288	-2.0648	0.049012	0.87942	-4.5763	FAM71C	family with sequence similarity 71 member C
284110	-1.8153	5.1902	-2.1195	0.043717	0.87942	-4.5751	GSDMA	gasdermin A
286499	-1.8111	3.2215	-2.1564	0.040442	0.87942	-4.5743	FAM133A	family with sequence similarity 133 member A
59067	-1.8105	5.1556	-2.1471	0.041244	0.87942	-4.5745	IL21	interleukin 21
57829	-1.7956	4.0204	-2.0982	0.045717	0.87942	-4.5756	ZP4	zona pellucida glycoprotein 4
219409	-1.7927	6.6637	-2.1035	0.045205	0.87942	-4.5755	GSX1	GS homeobox 1
55600	-1.7758	4.2755	-2.4606	0.020797	0.87942	-4.5676	ITLN1	intelectin 1
11202	-1.772	4.2032	-2.109	0.044689	0.87942	-4.5754	KLK8	kallikrein related peptidase 8
388503	-1.7718	2.9857	-2.3536	0.0264	0.87942	-4.57	C3P1	complement component 3 precursor pseudogene
80728	-1.7635	4.5146	-2.3316	0.02771	0.87942	-4.5705	ARHGAP39	Rho GTPase activating protein 39
6423	-1.7618	4.3895	-2.0771	0.047774	0.87942	-4.576	SFRP2	secreted frizzled related protein 2
3765	-1.7616	3.7491	-2.232	0.034409	0.87942	-4.5727	KCNJ9	potassium inwardly rectifying channel subfamily J member 9
26682	-1.7385	3.639	-2.2472	0.033297	0.87942	-4.5723	OR4F4	olfactory receptor family 4 subfamily F member 4
54538	-1.7143	3.3029	-2.2794	0.031053	0.87942	-4.5716	ROBO4	roundabout guidance receptor 4
282974	-1.7022	5.6709	-2.1658	0.039639	0.87942	-4.5741	STK32C	serine/threonine kinase 32C
6620	-1.6622	7.9895	-2.0997	0.045572	0.87942	-4.5756	SNCB	synuclein beta
219539	-1.6465	7.8538	-2.079	0.047578	0.87942	-4.576	YPEL4	yippee like 4
152405	-1.6409	2.5854	-2.0813	0.047351	0.87942	-4.576	TEX55	testis expressed 55
6322	-1.622	4.6678	-2.0638	0.049107	0.87942	-4.5763	SCML1	Scm polycomb group protein like 1
163115	-1.5954	2.6087	-2.2163	0.035593	0.87942	-4.573	ZNF781	zinc finger protein 781
124045	-1.5612	5.9105	-2.0775	0.047731	0.87942	-4.576	SPATA33	spermatogenesis associated 33
2862	-1.5337	3.809	-2.0713	0.048352	0.87942	-4.5762	MLNR	motilin receptor
5771	1.6204	10.826	2.0809	0.047396	0.87942	-4.576	PTPN2	protein tyrosine phosphatase non-receptor type 2
3553	1.6462	15.19	2.0945	0.046066	0.87942	-4.5757	IL1B	interleukin 1 beta
7288	1.677	6.1484	2.1132	0.044294	0.87942	-4.5753	TULP2	TUB like protein 2
8624	1.6775	9.2883	2.1599	0.040141	0.87942	-4.5743	PSMG1	proteasome assembly chaperone 1
84695	1.6825	8.1777	2.1749	0.038881	0.87942	-4.5739	LOXL3	lysyl oxidase like 3
7324	1.6853	6.3302	2.0864	0.046856	0.87942	-4.5758	UBE2E1	ubiquitin conjugating enzyme E2 E1
90427	1.7144	8.0106	2.0844	0.047052	0.87942	-4.5759	BMF	Bcl2 modifying factor
6710	1.7482	6.2911	2.1685	0.039414	0.87942	-4.5741	SPTB	"spectrin beta, erythrocytic"
54875	1.7936	3.981	2.1522	0.040799	0.87942	-4.5744	CNTLN	centlein
2841	1.7998	6.3299	2.2353	0.034169	0.87942	-4.5726	GPR18	G protein-coupled receptor 18
29935	1.819	7.8926	2.1134	0.044276	0.87942	-4.5753	RPA4	replication protein A4
10950	1.8324	7.7942	2.1157	0.044068	0.87942	-4.5752	BTG3	BTG anti-proliferation factor 3
100131439	1.8398	3.2673	2.3495	0.026636	0.87942	-4.5701	CD300LD	CD300 molecule like family member d
81539	1.8437	8.8416	2.1053	0.045038	0.87942	-4.5754	SLC38A1	solute carrier family 38 member 1
728294	1.8441	9.7362	2.3085	0.029145	0.87942	-4.571	D2HGDH	D-2-hydroxyglutarate dehydrogenase
51569	1.8731	6.0233	2.2376	0.033996	0.87942	-4.5726	UFM1	ubiquitin fold modifier 1
9641	1.8735	4.315	2.1485	0.041122	0.87942	-4.5745	IKBKE	inhibitor of nuclear factor kappa B kinase subunit epsilon
7128	1.8914	14.687	2.1319	0.042589	0.87942	-4.5749	TNFAIP3	TNF alpha induced protein 3
29968	1.9028	6.3641	2.2645	0.032076	0.87942	-4.572	PSAT1	phosphoserine aminotransferase 1
26060	1.9194	9.0848	2.1359	0.042235	0.87942	-4.5748	APPL1	"adaptor protein, phosphotyrosine interacting with PH domain and leucine zipper 1"
80209	1.9355	9.0131	2.3403	0.02718	0.87942	-4.5703	PROSER1	proline and serine rich 1
64418	1.9426	7.3318	2.3429	0.027026	0.87942	-4.5702	TMEM168	transmembrane protein 168
57695	1.9678	5.8454	2.0897	0.04653	0.87942	-4.5758	USP37	ubiquitin specific peptidase 37
5884	1.983	4.1992	2.0933	0.046186	0.87942	-4.5757	RAD17	RAD17 checkpoint clamp loader component
5957	1.9887	6.2877	2.3214	0.028333	0.87942	-4.5707	RCVRN	recoverin
28231	1.9974	5.8236	2.1088	0.044713	0.87942	-4.5754	SLCO4A1	solute carrier organic anion transporter family member 4A1
1958	2.0345	13.488	2.0853	0.046966	0.87942	-4.5759	EGR1	early growth response 1
6925	2.0355	8.7032	2.3485	0.026694	0.87942	-4.5701	TCF4	transcription factor 4
23431	2.0456	8.285	2.2221	0.035148	0.87942	-4.5729	AP4E1	adaptor related protein complex 4 subunit epsilon 1
53831	2.0468	10.733	2.0715	0.048333	0.87942	-4.5762	GPR84	G protein-coupled receptor 84
3759	2.0592	13.332	2.4053	0.02354	0.87942	-4.5688	KCNJ2	potassium inwardly rectifying channel subfamily J member 2
639	2.0604	9.7024	2.1618	0.039983	0.87942	-4.5742	PRDM1	PR/SET domain 1
27099	2.0726	6.3762	2.1172	0.043928	0.87942	-4.5752	SND1-IT1	SND1 intronic transcript 1
114836	2.0757	4.3206	2.3253	0.028094	0.87942	-4.5706	SLAMF6	SLAM family member 6
1073	2.1225	3.2883	2.1773	0.038685	0.87942	-4.5739	CFL2	cofilin 2
389125	2.1307	9.0541	2.7273	0.011263	0.87942	-4.5615	MUSTN1	"musculoskeletal, embryonic nuclear protein 1"
9013	2.1485	9.8422	2.7418	0.010886	0.87942	-4.5611	TAF1C	"TATA-box binding protein associated factor, RNA polymerase I subunit C"
8522	2.1693	10.212	2.1395	0.041909	0.87942	-4.5747	GAS7	growth arrest specific 7
51314	2.1758	12.045	2.7759	0.010046	0.87942	-4.5603	NME8	NME/NM23 family member 8
58480	2.1929	7.6621	2.4313	0.022214	0.87942	-4.5682	RHOU	ras homolog family member U
56935	2.2343	12.726	2.7879	0.0097645	0.87942	-4.5601	SMCO4	single-pass membrane protein with coiled-coil domains 4
1960	2.2443	7.7545	2.0732	0.04816	0.87942	-4.5761	EGR3	early growth response 3
6507	2.2464	7.2899	2.0563	0.049879	0.87942	-4.5765	SLC1A3	solute carrier family 1 member 3
1524	2.2514	10.957	2.4343	0.022065	0.87942	-4.5682	CX3CR1	C-X3-C motif chemokine receptor 1
80821	2.2907	6.0318	2.2793	0.031062	0.87942	-4.5716	DDHD1	DDHD domain containing 1
55300	2.2958	7.2483	2.3658	0.025697	0.87942	-4.5697	PI4K2B	phosphatidylinositol 4-kinase type 2 beta
357	2.3664	4.4964	2.0787	0.047608	0.87942	-4.576	SHROOM2	shroom family member 2
7494	2.3666	12.951	2.7592	0.01045	0.87942	-4.5607	XBP1	X-box binding protein 1
2040	2.4001	12.938	2.3978	0.023938	0.87942	-4.569	STOM	stomatin
4430	2.4572	4.1623	2.3946	0.024107	0.87942	-4.5691	MYO1B	myosin IB
64332	2.4839	12.554	2.533	0.017654	0.87942	-4.5659	NFKBIZ	NFKB inhibitor zeta
6713	2.5472	5.8541	2.7683	0.010229	0.87942	-4.5605	SQLE	squalene epoxidase
92610	2.549	5.3391	2.4653	0.020581	0.87942	-4.5675	TIFA	TRAF interacting protein with forkhead associated domain
3700	2.6084	11.544	3.3558	0.0024333	0.87942	-4.5469	ITIH4	inter-alpha-trypsin inhibitor heavy chain 4
643314	2.6616	8.4902	2.1197	0.043697	0.87942	-4.5751	KIAA0754	KIAA0754
253039	2.6671	4.2166	3.264	0.0030625	0.87942	-4.549	CUTALP	"cutA divalent cation tolerance homolog-like, pseudogene"
7185	2.6922	7.1707	2.767	0.010259	0.87942	-4.5605	TRAF1	TNF receptor associated factor 1
57823	2.7455	11.194	2.7616	0.010391	0.87942	-4.5607	SLAMF7	SLAM family member 7
6364	3.2881	8.9503	3.2348	0.0032942	0.87942	-4.5497	CCL20	C-C motif chemokine ligand 20
55640	3.6901	6.5046	3.8169	0.00074837	0.87942	-4.5365	FLVCR2	FLVCR heme transporter 2
